# Time-dependent regulation of cytokine production by RNA binding proteins defines T cell effector function

**DOI:** 10.1101/2021.11.03.467112

**Authors:** Branka Popović, Benoît P. Nicolet, Aurélie Guislain, Sander Engels, Anouk P. Jurgens, Natali Paravinja, Julian J. Freen-van Heeren, Floris P.J. van Alphen, Maartje van den Biggelaar, Fiamma Salerno, Monika C. Wolkers

## Abstract

Potent T cell responses against infections and malignancies depend on the release of effector molecules, such as pro-inflammatory cytokines. Because effector molecules can be toxic, their production is tightly regulated through post-transcriptional events at 3’ Untranslated Regions (3’UTRs). RNA binding proteins (RBPs) were shown to be key regulators herein. With an RNA aptamer-based capture assay from human T cells, we identified >130 RBPs interacting with the *IFNG, TNF* and *IL2* 3’UTRs in human T cells. T cell activation altered RBP-RNA interactions, revealing that RBP-target mRNA interactions rapidly respond to stimulation. Furthermore, we uncovered the intricate and time-dependent regulation of cytokine production by RBPs: whereas HuR supports early cytokine production, ZFP36L1, ATXN2L and ZC3HAV1 dampen and shorten the production duration, each at different time points. Strikingly, even though ZFP36L1 deletion did not phenotypically rescue T cell dysfunction in tumors, the increased production of cytokines and cytotoxic molecules resulted in superior anti-tumoral T cell responses *in vivo*. Our findings thus show that identifying RBP-RNA interactions reveals key modulators of T cell responses in health and disease.
