## Supplementary material for "Time-dependent regulation of cytokine production by RNA binding proteins defines T cell effector function": Table S2

### Sheet: GO IFNG hits
GO biological process complete	GO ID	Homo sapiens - REFLIST (20851)	Input (93)	expected	over/under	fold Enrichment	raw P-value	FDR
messenger ribonucleoprotein complex assembly	GO:1990120	3	3	.01	+	> 100	1.74E-06	4.21E-04
pre-mRNA cleavage required for polyadenylation	GO:0098789	13	9	.06	+	> 100	2.39E-16	2.35E-13
mRNA cleavage involved in mRNA processing	GO:0098787	14	9	.06	+	> 100	3.91E-16	3.62E-13
mRNA alternative polyadenylation	GO:0110104	5	3	.02	+	> 100	4.85E-06	1.03E-03
mRNA cleavage	GO:0006379	22	11	.10	+	> 100	1.47E-18	1.92E-15
negative regulation of DNA damage checkpoint	GO:2000002	6	3	.03	+	> 100	7.24E-06	1.52E-03
negative regulation of protein neddylation	GO:2000435	5	2	.02	+	88.58	4.14E-04	4.58E-02
negative regulation of cell cycle checkpoint	GO:1901977	10	3	.05	+	66.44	2.43E-05	4.11E-03
regulation of DNA damage checkpoint	GO:2000001	17	4	.08	+	52.11	2.16E-06	5.14E-04
negative regulation of ubiquitin protein ligase activity	GO:1904667	13	3	.06	+	51.10	4.72E-05	7.13E-03
mRNA 3'-end processing	GO:0031124	52	11	.23	+	46.85	4.18E-15	2.86E-12
mRNA polyadenylation	GO:0006378	35	7	.16	+	44.29	7.00E-10	2.89E-07
protein heterotetramerization	GO:0051290	15	3	.07	+	44.29	6.83E-05	1.02E-02
RNA polyadenylation	GO:0043631	36	7	.16	+	43.06	8.33E-10	3.36E-07
regulation of mRNA polyadenylation	GO:1900363	17	3	.08	+	39.08	9.48E-05	1.33E-02
negative regulation of ubiquitin-protein transferase activity	GO:0051444	20	3	.09	+	33.22	1.46E-04	1.98E-02
negative regulation of translational initiation	GO:0045947	20	3	.09	+	33.22	1.46E-04	1.96E-02
regulation of mRNA 3'-end processing	GO:0031440	28	4	.13	+	31.64	1.25E-05	2.31E-03
poly(A)+ mRNA export from nucleus	GO:0016973	22	3	.10	+	30.20	1.88E-04	2.43E-02
positive regulation of gene silencing by miRNA	GO:2000637	30	4	.14	+	29.53	1.60E-05	2.79E-03
positive regulation of posttranscriptional gene silencing	GO:0060148	31	4	.14	+	28.57	1.80E-05	3.11E-03
cytoplasmic translation	GO:0002181	122	15	.55	+	27.23	4.75E-17	4.98E-14
protein heterooligomerization	GO:0051291	25	3	.11	+	26.57	2.66E-04	3.21E-02
regulation of ubiquitin protein ligase activity	GO:1904666	25	3	.11	+	26.57	2.66E-04	3.19E-02
regulation of cell cycle checkpoint	GO:1901976	35	4	.16	+	25.31	2.79E-05	4.57E-03
RNA 3'-end processing	GO:0031123	106	12	.48	+	25.07	1.89E-13	1.14E-10
positive regulation of DNA-templated transcription, elongation	GO:0032786	27	3	.12	+	24.61	3.27E-04	3.75E-02
ribosomal large subunit assembly	GO:0000027	27	3	.12	+	24.61	3.27E-04	3.72E-02
regulation of gene silencing by miRNA	GO:0060964	46	5	.21	+	24.07	3.29E-06	7.48E-04
spliceosomal snRNP assembly	GO:0000387	37	4	.17	+	23.94	3.41E-05	5.36E-03
spliceosomal complex assembly	GO:0000245	56	6	.25	+	23.73	3.52E-07	9.70E-05
regulation of posttranscriptional gene silencing	GO:0060147	48	5	.22	+	23.07	3.99E-06	8.70E-04
regulation of gene silencing by RNA	GO:0060966	49	5	.22	+	22.60	4.38E-06	9.42E-04
mRNA export from nucleus	GO:0006406	57	5	.26	+	19.43	8.70E-06	1.73E-03
mRNA-containing ribonucleoprotein complex export from nucleus	GO:0071427	57	5	.26	+	19.43	8.70E-06	1.71E-03
ribonucleoprotein complex assembly	GO:0022618	186	16	.84	+	19.05	7.38E-16	6.10E-13
ribonucleoprotein complex subunit organization	GO:0071826	193	16	.87	+	18.36	1.27E-15	9.96E-13
ribosome assembly	GO:0042255	61	5	.28	+	18.15	1.19E-05	2.22E-03
regulation of DNA-templated transcription, elongation	GO:0032784	52	4	.23	+	17.03	1.18E-04	1.62E-02
mRNA processing	GO:0006397	437	32	1.97	+	16.22	2.01E-29	7.89E-26
regulation of gene silencing	GO:0060968	69	5	.31	+	16.05	2.08E-05	3.55E-03
RNA phosphodiester bond hydrolysis	GO:0090501	156	11	.70	+	15.62	2.34E-10	1.02E-07
ribosomal large subunit biogenesis	GO:0042273	72	5	.33	+	15.38	2.52E-05	4.21E-03
ribonucleoprotein complex export from nucleus	GO:0071426	73	5	.33	+	15.17	2.68E-05	4.44E-03
posttranscriptional gene silencing	GO:0016441	59	4	.27	+	15.01	1.86E-04	2.42E-02
ribonucleoprotein complex localization	GO:0071166	74	5	.33	+	14.96	2.85E-05	4.63E-03
negative regulation of mRNA catabolic process	GO:1902373	62	4	.28	+	14.29	2.23E-04	2.78E-02
RNA export from nucleus	GO:0006405	78	5	.35	+	14.20	3.63E-05	5.64E-03
negative regulation of response to DNA damage stimulus	GO:2001021	82	5	.37	+	13.50	4.55E-05	7.01E-03
negative regulation of protein ubiquitination	GO:0031397	82	5	.37	+	13.50	4.55E-05	6.94E-03
translational initiation	GO:0006413	66	4	.30	+	13.42	2.80E-04	3.30E-02
mRNA metabolic process	GO:0016071	564	34	2.55	+	13.35	1.08E-28	3.38E-25
regulation of mRNA processing	GO:0050684	139	8	.63	+	12.75	3.28E-07	9.21E-05
RNA processing	GO:0006396	847	47	3.82	+	12.29	2.83E-39	4.46E-35
translation	GO:0006412	366	20	1.65	+	12.10	4.91E-16	4.29E-13
negative regulation of RNA catabolic process	GO:1902369	74	4	.33	+	11.97	4.23E-04	4.62E-02
regulation of mRNA catabolic process	GO:0061013	167	9	.75	+	11.93	9.91E-08	3.05E-05
negative regulation of mRNA metabolic process	GO:1903312	93	5	.42	+	11.91	8.04E-05	1.17E-02
negative regulation of protein modification by small protein conjugation or removal	GO:1903321	94	5	.42	+	11.78	8.44E-05	1.21E-02
ribonucleoprotein complex biogenesis	GO:0022613	424	22	1.91	+	11.49	3.87E-17	4.34E-14
peptide biosynthetic process	GO:0043043	388	20	1.75	+	11.42	1.42E-15	1.06E-12
regulation of mRNA stability	GO:0043488	156	8	.70	+	11.36	7.56E-07	2.01E-04
positive regulation of translation	GO:0045727	137	7	.62	+	11.32	3.93E-06	8.83E-04
mRNA transport	GO:0051028	137	7	.62	+	11.32	3.93E-06	8.70E-04
rRNA processing	GO:0006364	219	11	.99	+	11.12	6.91E-09	2.59E-06
negative regulation of translation	GO:0017148	166	8	.75	+	10.67	1.18E-06	3.04E-04
regulation of mRNA metabolic process	GO:1903311	291	14	1.31	+	10.65	8.88E-11	3.99E-08
rRNA metabolic process	GO:0016072	230	11	1.04	+	10.59	1.12E-08	4.10E-06
RNA splicing	GO:0008380	356	17	1.61	+	10.57	7.76E-13	4.06E-10
regulation of RNA stability	GO:0043487	168	8	.76	+	10.55	1.29E-06	3.26E-04
mRNA splicing, via spliceosome	GO:0000398	234	11	1.06	+	10.41	1.33E-08	4.76E-06
RNA splicing, via transesterification reactions with bulged adenosine as nucleophile	GO:0000377	234	11	1.06	+	10.41	1.33E-08	4.65E-06
RNA splicing, via transesterification reactions	GO:0000375	238	11	1.07	+	10.24	1.57E-08	5.38E-06
positive regulation of mRNA metabolic process	GO:1903313	115	5	.52	+	9.63	2.09E-04	2.63E-02
positive regulation of cellular amide metabolic process	GO:0034250	163	7	.74	+	9.51	1.17E-05	2.21E-03
nucleic acid phosphodiester bond hydrolysis	GO:0090305	257	11	1.16	+	9.48	3.35E-08	1.12E-05
negative regulation of cellular amide metabolic process	GO:0034249	188	8	.85	+	9.42	2.88E-06	6.75E-04
RNA localization	GO:0006403	190	8	.86	+	9.32	3.10E-06	7.18E-04
amide biosynthetic process	GO:0043604	500	21	2.26	+	9.30	1.22E-14	8.02E-12
RNA transport	GO:0050658	167	7	.75	+	9.28	1.36E-05	2.49E-03
nucleic acid transport	GO:0050657	167	7	.75	+	9.28	1.36E-05	2.46E-03
establishment of RNA localization	GO:0051236	169	7	.76	+	9.17	1.47E-05	2.59E-03
nuclear export	GO:0051168	121	5	.55	+	9.15	2.62E-04	3.19E-02
regulation of translation	GO:0006417	399	16	1.80	+	8.88	4.79E-11	2.22E-08
peptide metabolic process	GO:0006518	519	20	2.34	+	8.53	2.67E-13	1.50E-10
posttranscriptional regulation of gene expression	GO:0010608	504	19	2.28	+	8.35	1.65E-12	8.39E-10
ribosome biogenesis	GO:0042254	293	11	1.32	+	8.31	1.20E-07	3.57E-05
nucleocytoplasmic transport	GO:0006913	216	8	.98	+	8.20	7.70E-06	1.59E-03
nuclear transport	GO:0051169	216	8	.98	+	8.20	7.70E-06	1.57E-03
regulation of cellular amide metabolic process	GO:0034248	455	16	2.05	+	7.79	3.08E-10	1.31E-07
RNA metabolic process	GO:0016070	1403	47	6.34	+	7.42	9.43E-30	4.94E-26
regulation of response to DNA damage stimulus	GO:2001020	222	7	1.00	+	6.98	7.85E-05	1.16E-02
nucleobase-containing compound transport	GO:0015931	223	7	1.01	+	6.95	8.07E-05	1.16E-02
protein-containing complex localization	GO:0031503	192	6	.87	+	6.92	2.72E-04	3.24E-02
ncRNA processing	GO:0034470	388	12	1.75	+	6.85	2.35E-07	6.73E-05
gene expression	GO:0010467	1992	61	9.00	+	6.78	9.86E-39	7.75E-35
negative regulation of cellular catabolic process	GO:0031330	257	7	1.16	+	6.03	1.89E-04	2.42E-02
cellular amide metabolic process	GO:0043603	780	21	3.52	+	5.96	4.55E-11	2.17E-08
non-membrane-bounded organelle assembly	GO:0140694	303	8	1.37	+	5.85	8.02E-05	1.18E-02
ncRNA metabolic process	GO:0034660	469	12	2.12	+	5.67	1.65E-06	4.04E-04
negative regulation of catabolic process	GO:0009895	316	8	1.43	+	5.61	1.07E-04	1.48E-02
nucleic acid metabolic process	GO:0090304	2007	49	9.06	+	5.41	3.83E-25	8.59E-22
cellular protein-containing complex assembly	GO:0034622	780	19	3.52	+	5.39	2.23E-09	8.74E-07
nucleobase-containing compound metabolic process	GO:0006139	2474	51	11.17	+	4.57	4.61E-23	9.05E-20
heterocycle metabolic process	GO:0046483	2625	51	11.85	+	4.30	6.51E-22	1.14E-18
cellular nitrogen compound metabolic process	GO:0034641	3193	62	14.42	+	4.30	2.60E-28	6.80E-25
cellular aromatic compound metabolic process	GO:0006725	2688	51	12.14	+	4.20	1.87E-21	2.94E-18
protein-containing complex assembly	GO:0065003	1185	21	5.35	+	3.92	6.61E-08	2.08E-05
organonitrogen compound biosynthetic process	GO:1901566	1250	22	5.64	+	3.90	3.38E-08	1.11E-05
organic cyclic compound metabolic process	GO:1901360	2922	51	13.19	+	3.87	7.41E-20	1.06E-16
cellular nitrogen compound biosynthetic process	GO:0044271	1289	22	5.82	+	3.78	5.77E-08	1.85E-05
negative regulation of gene expression	GO:0010629	879	15	3.97	+	3.78	1.02E-05	1.97E-03
protein-containing complex subunit organization	GO:0043933	1337	22	6.04	+	3.64	1.09E-07	3.28E-05
cellular macromolecule biosynthetic process	GO:0034645	1368	21	6.18	+	3.40	6.93E-07	1.88E-04
macromolecule biosynthetic process	GO:0009059	1391	21	6.28	+	3.34	9.05E-07	2.37E-04
regulation of cellular catabolic process	GO:0031329	813	12	3.67	+	3.27	3.20E-04	3.70E-02
negative regulation of protein metabolic process	GO:0051248	1028	14	4.64	+	3.02	2.23E-04	2.76E-02
regulation of catabolic process	GO:0009894	956	13	4.32	+	3.01	3.87E-04	4.34E-02
negative regulation of cellular protein metabolic process	GO:0032269	962	13	4.34	+	2.99	4.10E-04	4.57E-02
cellular component biogenesis	GO:0044085	2481	33	11.20	+	2.95	4.96E-09	1.90E-06
positive regulation of gene expression	GO:0010628	1128	15	5.09	+	2.94	1.68E-04	2.22E-02
cellular component assembly	GO:0022607	2251	27	10.16	+	2.66	1.56E-06	3.89E-04
macromolecule metabolic process	GO:0043170	5743	67	25.93	+	2.58	1.60E-18	1.93E-15
negative regulation of nitrogen compound metabolic process	GO:0051172	2380	26	10.75	+	2.42	1.40E-05	2.51E-03
negative regulation of macromolecule metabolic process	GO:0010605	2737	29	12.36	+	2.35	8.25E-06	1.66E-03
nitrogen compound metabolic process	GO:0006807	6360	66	28.72	+	2.30	3.58E-15	2.56E-12
negative regulation of metabolic process	GO:0009892	2952	30	13.33	+	2.25	1.05E-05	2.02E-03
cellular biosynthetic process	GO:0044249	2293	23	10.35	+	2.22	2.00E-04	2.54E-02
regulation of cellular protein metabolic process	GO:0032268	2328	23	10.51	+	2.19	2.44E-04	2.99E-02
negative regulation of cellular metabolic process	GO:0031324	2546	25	11.50	+	2.17	1.85E-04	2.43E-02
organic substance biosynthetic process	GO:1901576	2354	23	10.63	+	2.16	4.21E-04	4.63E-02
regulation of protein metabolic process	GO:0051246	2492	24	11.25	+	2.13	3.17E-04	3.69E-02
primary metabolic process	GO:0044238	6869	66	31.02	+	2.13	1.97E-13	1.15E-10
cellular metabolic process	GO:0044237	7029	66	31.74	+	2.08	7.43E-13	4.03E-10
organic substance metabolic process	GO:0071704	7404	69	33.43	+	2.06	9.51E-14	5.98E-11
metabolic process	GO:0008152	7882	69	35.59	+	1.94	3.59E-12	1.76E-09
regulation of gene expression	GO:0010468	4749	37	21.44	+	1.73	3.06E-04	3.59E-02
regulation of nitrogen compound metabolic process	GO:0051171	5537	43	25.00	+	1.72	8.48E-05	1.20E-02
regulation of primary metabolic process	GO:0080090	5707	43	25.77	+	1.67	1.66E-04	2.21E-02
negative regulation of biological process	GO:0048519	5187	39	23.42	+	1.67	4.48E-04	4.85E-02
cellular component organization or biogenesis	GO:0071840	5496	41	24.82	+	1.65	3.59E-04	4.06E-02
regulation of macromolecule metabolic process	GO:0060255	6083	45	27.47	+	1.64	1.44E-04	1.97E-02
cellular process	GO:0009987	15074	88	68.07	+	1.29	1.96E-07	5.70E-05
biological_process	GO:0008150	17698	92	79.92	+	1.15	2.93E-05	4.65E-03
Unclassified	UNCLASSIFIED	2897	1	13.08	-	.08	2.93E-05	4.69E-03

### Sheet: GO TNF hits
GO biological process complete	GO ID	Homo sapiens - REFLIST (20851)	Input (68)	expected	over/under	fold Enrichment	raw P-value	FDR
pre-mRNA cleavage required for polyadenylation	GO:0098789	13	6	.04	+	> 100	2.66E-11	2.46E-08
mRNA cleavage involved in mRNA processing	GO:0098787	14	6	.05	+	> 100	3.79E-11	3.31E-08
negative regulation of protein neddylation	GO:2000435	5	2	.02	+	> 100	2.22E-04	4.36E-02
mRNA cleavage	GO:0006379	22	8	.07	+	> 100	4.97E-14	8.67E-11
negative regulation of ubiquitin protein ligase activity	GO:1904667	13	3	.04	+	69.89	1.85E-05	5.39E-03
positive regulation of nuclear-transcribed mRNA catabolic process, deadenylation-dependent decay	GO:1900153	15	3	.05	+	60.57	2.68E-05	7.28E-03
regulation of nuclear-transcribed mRNA catabolic process, deadenylation-dependent decay	GO:1900151	18	3	.06	+	50.48	4.35E-05	1.12E-02
mRNA 3'-end processing	GO:0031124	52	8	.17	+	46.60	2.01E-11	1.97E-08
negative regulation of ubiquitin-protein transferase activity	GO:0051444	20	3	.07	+	45.43	5.76E-05	1.44E-02
mRNA polyadenylation	GO:0006378	35	5	.12	+	43.27	2.00E-07	9.25E-05
RNA polyadenylation	GO:0043631	36	5	.12	+	42.06	2.27E-07	9.92E-05
poly(A)+ mRNA export from nucleus	GO:0016973	22	3	.07	+	41.30	7.44E-05	1.83E-02
positive regulation of gene silencing by miRNA	GO:2000637	30	4	.10	+	40.38	4.62E-06	1.54E-03
stress granule assembly	GO:0034063	23	3	.08	+	39.50	8.39E-05	2.03E-02
positive regulation of posttranscriptional gene silencing	GO:0060148	31	4	.10	+	39.08	5.20E-06	1.70E-03
regulation of ubiquitin protein ligase activity	GO:1904666	25	3	.08	+	36.34	1.05E-04	2.30E-02
regulation of gene silencing by miRNA	GO:0060964	46	5	.15	+	32.92	6.94E-07	2.95E-04
regulation of posttranscriptional gene silencing	GO:0060147	48	5	.16	+	31.55	8.44E-07	3.49E-04
production of miRNAs involved in gene silencing by miRNA	GO:0035196	29	3	.10	+	31.33	1.58E-04	3.27E-02
regulation of gene silencing by RNA	GO:0060966	49	5	.16	+	30.90	9.28E-07	3.74E-04
posttranscriptional gene silencing	GO:0016441	59	6	.19	+	30.80	7.19E-08	3.90E-05
production of small RNA involved in gene silencing by RNA	GO:0070918	31	3	.10	+	29.31	1.90E-04	3.87E-02
dsRNA processing	GO:0031050	31	3	.10	+	29.31	1.90E-04	3.82E-02
post-transcriptional gene silencing by RNA	GO:0035194	53	5	.17	+	28.57	1.33E-06	5.10E-04
gene silencing by miRNA	GO:0035195	45	4	.15	+	26.92	2.03E-05	5.81E-03
cytoplasmic translation	GO:0002181	122	10	.40	+	24.83	1.70E-11	1.78E-08
RNA 3'-end processing	GO:0031123	106	8	.35	+	22.86	3.76E-09	2.46E-06
regulation of gene silencing	GO:0060968	69	5	.23	+	21.95	4.49E-06	1.53E-03
positive regulation of mRNA catabolic process	GO:0061014	84	5	.28	+	18.03	1.11E-05	3.50E-03
gene silencing by RNA	GO:0031047	85	5	.28	+	17.82	1.18E-05	3.56E-03
mRNA destabilization	GO:0061157	69	4	.23	+	17.56	9.84E-05	2.24E-02
RNA phosphodiester bond hydrolysis	GO:0090501	156	9	.52	+	17.47	3.49E-09	2.39E-06
RNA destabilization	GO:0050779	73	4	.24	+	16.60	1.21E-04	2.57E-02
mRNA processing	GO:0006397	437	20	1.44	+	13.86	1.60E-17	5.04E-14
regulation of mRNA stability	GO:0043488	156	7	.52	+	13.59	1.08E-06	4.25E-04
positive regulation of mRNA metabolic process	GO:1903313	115	5	.38	+	13.17	4.73E-05	1.20E-02
regulation of mRNA processing	GO:0050684	139	6	.46	+	13.07	8.24E-06	2.64E-03
regulation of mRNA catabolic process	GO:0061013	167	7	.55	+	12.70	1.67E-06	6.12E-04
regulation of RNA stability	GO:0043487	168	7	.55	+	12.62	1.74E-06	6.21E-04
regulation of mRNA metabolic process	GO:1903311	291	12	.96	+	12.49	2.78E-10	2.19E-07
gene silencing	GO:0016458	148	6	.49	+	12.28	1.16E-05	3.58E-03
regulation of RNA splicing	GO:0043484	150	6	.50	+	12.11	1.25E-05	3.71E-03
mRNA metabolic process	GO:0016071	564	22	1.86	+	11.81	7.33E-18	2.88E-14
positive regulation of translation	GO:0045727	137	5	.45	+	11.05	1.05E-04	2.36E-02
mRNA transport	GO:0051028	137	5	.45	+	11.05	1.05E-04	2.33E-02
negative regulation of translation	GO:0017148	166	6	.55	+	10.95	2.18E-05	6.11E-03
RNA processing	GO:0006396	847	30	2.80	+	10.73	1.62E-23	2.54E-19
regulation of translation	GO:0006417	399	14	1.32	+	10.63	6.03E-11	4.99E-08
nucleic acid phosphodiester bond hydrolysis	GO:0090305	257	9	.85	+	10.61	2.15E-07	9.67E-05
translation	GO:0006412	366	12	1.21	+	9.93	3.42E-09	2.44E-06
negative regulation of cellular amide metabolic process	GO:0034249	188	6	.62	+	9.67	4.28E-05	1.12E-02
posttranscriptional regulation of gene expression	GO:0010608	504	16	1.66	+	9.61	9.06E-12	1.02E-08
peptide biosynthetic process	GO:0043043	388	12	1.28	+	9.37	6.44E-09	4.05E-06
regulation of cellular amide metabolic process	GO:0034248	455	14	1.50	+	9.32	3.20E-10	2.39E-07
positive regulation of cellular amide metabolic process	GO:0034250	163	5	.54	+	9.29	2.31E-04	4.48E-02
RNA transport	GO:0050658	167	5	.55	+	9.07	2.57E-04	4.87E-02
nucleic acid transport	GO:0050657	167	5	.55	+	9.07	2.57E-04	4.81E-02
nucleocytoplasmic transport	GO:0006913	216	6	.71	+	8.41	9.03E-05	2.12E-02
nuclear transport	GO:0051169	216	6	.71	+	8.41	9.03E-05	2.09E-02
amide biosynthetic process	GO:0043604	500	13	1.65	+	7.87	1.06E-08	6.38E-06
RNA splicing	GO:0008380	356	9	1.18	+	7.66	2.99E-06	1.04E-03
peptide metabolic process	GO:0006518	519	12	1.71	+	7.00	1.44E-07	7.08E-05
RNA metabolic process	GO:0016070	1403	32	4.63	+	6.91	1.35E-19	7.07E-16
gene expression	GO:0010467	1992	40	6.58	+	6.08	2.26E-23	1.77E-19
ribonucleoprotein complex biogenesis	GO:0022613	424	8	1.40	+	5.71	8.44E-05	2.01E-02
cellular amide metabolic process	GO:0043603	780	13	2.58	+	5.05	1.58E-06	5.92E-04
nucleic acid metabolic process	GO:0090304	2007	33	6.63	+	4.98	4.46E-16	1.00E-12
nucleobase-containing compound metabolic process	GO:0006139	2474	34	8.17	+	4.16	2.52E-14	4.96E-11
negative regulation of gene expression	GO:0010629	879	12	2.90	+	4.13	3.01E-05	8.02E-03
heterocycle metabolic process	GO:0046483	2625	34	8.67	+	3.92	1.42E-13	2.23E-10
cellular nitrogen compound metabolic process	GO:0034641	3193	41	10.54	+	3.89	6.26E-17	1.64E-13
cellular aromatic compound metabolic process	GO:0006725	2688	34	8.88	+	3.83	2.82E-13	4.03E-10
organic cyclic compound metabolic process	GO:1901360	2922	34	9.65	+	3.52	3.08E-12	3.72E-09
organonitrogen compound biosynthetic process	GO:1901566	1250	13	4.13	+	3.15	2.10E-04	4.17E-02
macromolecule metabolic process	GO:0043170	5743	47	18.96	+	2.48	2.22E-12	2.91E-09
regulation of cellular protein metabolic process	GO:0032268	2328	19	7.69	+	2.47	1.43E-04	3.00E-02
regulation of protein metabolic process	GO:0051246	2492	20	8.23	+	2.43	1.14E-04	2.45E-02
nitrogen compound metabolic process	GO:0006807	6360	44	21.00	+	2.10	1.56E-08	8.77E-06
organic substance metabolic process	GO:0071704	7404	48	24.45	+	1.96	1.26E-08	7.34E-06
primary metabolic process	GO:0044238	6869	44	22.68	+	1.94	1.85E-07	8.81E-05
cellular metabolic process	GO:0044237	7029	45	23.21	+	1.94	1.02E-07	5.36E-05
metabolic process	GO:0008152	7882	48	26.02	+	1.84	1.07E-07	5.41E-05
cellular process	GO:0009987	15074	64	49.77	+	1.29	2.31E-05	6.38E-03
response to stimulus	GO:0050896	8039	12	26.54	-	.45	2.42E-04	4.64E-02

### Sheet: GO IL2 hits
GO biological process complete	GO ID	Homo sapiens - REFLIST (20851)	Input (81)	expected	over/under	fold Enrichment	raw P-value	FDR
pre-mRNA cleavage required for polyadenylation	GO:0098789	13	6	.05	+	> 100	7.80E-11	6.13E-08
mRNA cleavage involved in mRNA processing	GO:0098787	14	6	.06	+	> 100	1.11E-10	8.31E-08
mRNA cleavage	GO:0006379	22	8	.09	+	92.46	2.12E-13	3.03E-10
stress granule assembly	GO:0034063	23	5	.09	+	55.27	7.46E-08	3.35E-05
regulation of trophoblast cell migration	GO:1901163	14	3	.06	+	54.48	3.79E-05	7.73E-03
P-body assembly	GO:0033962	14	3	.06	+	54.48	3.79E-05	7.63E-03
positive regulation of nuclear-transcribed mRNA catabolic process, deadenylation-dependent decay	GO:1900153	15	3	.06	+	50.85	4.53E-05	8.90E-03
poly(A)+ mRNA export from nucleus	GO:0016973	22	4	.09	+	46.23	3.06E-06	1.00E-03
mRNA 3'-end processing	GO:0031124	52	9	.20	+	44.01	2.02E-12	2.27E-09
mRNA polyadenylation	GO:0006378	35	6	.14	+	43.59	1.21E-08	6.54E-06
RNA polyadenylation	GO:0043631	36	6	.14	+	42.38	1.40E-08	7.35E-06
regulation of nuclear-transcribed mRNA catabolic process, deadenylation-dependent decay	GO:1900151	18	3	.07	+	42.38	7.32E-05	1.37E-02
RNA 3'-end processing	GO:0031123	106	11	.42	+	26.39	1.03E-12	1.34E-09
RNA phosphodiester bond hydrolysis, exonucleolytic	GO:0090503	42	4	.17	+	24.22	3.15E-05	6.68E-03
nuclear-transcribed mRNA catabolic process	GO:0000956	98	8	.39	+	20.76	8.62E-09	4.84E-06
mRNA stabilization	GO:0048255	53	4	.21	+	19.19	7.37E-05	1.36E-02
positive regulation of mRNA catabolic process	GO:0061014	84	6	.33	+	18.16	1.43E-06	5.13E-04
RNA phosphodiester bond hydrolysis	GO:0090501	156	11	.61	+	17.93	5.10E-11	4.22E-08
mRNA export from nucleus	GO:0006406	57	4	.22	+	17.84	9.63E-05	1.70E-02
mRNA-containing ribonucleoprotein complex export from nucleus	GO:0071427	57	4	.22	+	17.84	9.63E-05	1.68E-02
posttranscriptional gene silencing	GO:0016441	59	4	.23	+	17.24	1.09E-04	1.89E-02
negative regulation of mRNA catabolic process	GO:1902373	62	4	.24	+	16.40	1.31E-04	2.21E-02
RNA stabilization	GO:0043489	62	4	.24	+	16.40	1.31E-04	2.19E-02
regulation of mRNA stability	GO:0043488	156	10	.61	+	16.30	9.75E-10	6.66E-07
mRNA catabolic process	GO:0006402	125	8	.49	+	16.27	5.14E-08	2.45E-05
positive regulation of mRNA metabolic process	GO:1903313	115	7	.45	+	15.48	5.07E-07	1.99E-04
regulation of mRNA catabolic process	GO:0061013	167	10	.66	+	15.23	1.82E-09	1.19E-06
regulation of RNA stability	GO:0043487	168	10	.66	+	15.13	1.92E-09	1.21E-06
gene silencing by RNA	GO:0031047	85	5	.33	+	14.96	2.76E-05	5.94E-03
mRNA destabilization	GO:0061157	69	4	.27	+	14.74	1.94E-04	3.17E-02
RNA catabolic process	GO:0006401	158	9	.62	+	14.48	1.87E-08	9.47E-06
mRNA processing	GO:0006397	437	24	1.72	+	13.96	8.98E-21	4.71E-17
ribonucleoprotein complex export from nucleus	GO:0071426	73	4	.29	+	13.93	2.38E-04	3.78E-02
RNA destabilization	GO:0050779	73	4	.29	+	13.93	2.38E-04	3.74E-02
negative regulation of RNA catabolic process	GO:1902369	74	4	.29	+	13.74	2.50E-04	3.85E-02
ribonucleoprotein complex localization	GO:0071166	74	4	.29	+	13.74	2.50E-04	3.82E-02
mRNA metabolic process	GO:0016071	564	29	2.22	+	13.07	1.91E-24	3.01E-20
RNA export from nucleus	GO:0006405	78	4	.31	+	13.04	3.03E-04	4.54E-02
regulation of translational initiation	GO:0006446	80	4	.31	+	12.71	3.32E-04	4.88E-02
regulation of mRNA metabolic process	GO:1903311	291	14	1.14	+	12.23	1.29E-11	1.19E-08
mRNA transport	GO:0051028	137	6	.54	+	11.14	2.09E-05	4.82E-03
posttranscriptional regulation of gene expression	GO:0010608	504	22	1.98	+	11.10	4.99E-17	1.57E-13
regulation of mRNA processing	GO:0050684	139	6	.55	+	10.98	2.26E-05	5.14E-03
nucleic acid phosphodiester bond hydrolysis	GO:0090305	257	11	1.01	+	10.88	7.69E-09	4.47E-06
negative regulation of translation	GO:0017148	166	7	.65	+	10.72	5.25E-06	1.65E-03
RNA transport	GO:0050658	167	7	.66	+	10.66	5.45E-06	1.68E-03
nucleic acid transport	GO:0050657	167	7	.66	+	10.66	5.45E-06	1.65E-03
establishment of RNA localization	GO:0051236	169	7	.66	+	10.53	5.88E-06	1.71E-03
gene silencing	GO:0016458	148	6	.58	+	10.31	3.17E-05	6.65E-03
regulation of translation	GO:0006417	399	16	1.57	+	10.20	5.31E-12	5.22E-09
mRNA splicing, via spliceosome	GO:0000398	234	9	.92	+	9.78	4.61E-07	1.91E-04
RNA splicing, via transesterification reactions with bulged adenosine as nucleophile	GO:0000377	234	9	.92	+	9.78	4.61E-07	1.86E-04
RNA splicing, via transesterification reactions	GO:0000375	238	9	.94	+	9.61	5.29E-07	2.03E-04
RNA processing	GO:0006396	847	32	3.33	+	9.61	3.71E-23	2.92E-19
ribonucleoprotein complex assembly	GO:0022618	186	7	.73	+	9.57	1.07E-05	2.91E-03
negative regulation of cellular amide metabolic process	GO:0034249	188	7	.74	+	9.47	1.15E-05	3.01E-03
RNA localization	GO:0006403	190	7	.75	+	9.37	1.23E-05	3.16E-03
positive regulation of translation	GO:0045727	137	5	.54	+	9.28	2.40E-04	3.73E-02
ribonucleoprotein complex subunit organization	GO:0071826	193	7	.76	+	9.22	1.35E-05	3.43E-03
regulation of cellular amide metabolic process	GO:0034248	455	16	1.79	+	8.94	3.52E-11	3.08E-08
RNA splicing	GO:0008380	356	12	1.40	+	8.57	1.98E-08	9.74E-06
nucleobase-containing compound catabolic process	GO:0034655	277	9	1.09	+	8.26	1.79E-06	6.24E-04
nucleocytoplasmic transport	GO:0006913	216	7	.85	+	8.24	2.73E-05	6.04E-03
nuclear transport	GO:0051169	216	7	.85	+	8.24	2.73E-05	5.96E-03
nucleobase-containing compound transport	GO:0015931	223	7	.88	+	7.98	3.33E-05	6.88E-03
heterocycle catabolic process	GO:0046700	315	9	1.24	+	7.26	4.94E-06	1.59E-03
cellular nitrogen compound catabolic process	GO:0044270	321	9	1.26	+	7.13	5.73E-06	1.70E-03
aromatic compound catabolic process	GO:0019439	337	9	1.33	+	6.79	8.39E-06	2.35E-03
ribonucleoprotein complex biogenesis	GO:0022613	424	11	1.67	+	6.60	1.02E-06	3.81E-04
RNA metabolic process	GO:0016070	1403	35	5.52	+	6.34	9.01E-20	3.54E-16
organic cyclic compound catabolic process	GO:1901361	365	9	1.44	+	6.27	1.56E-05	3.89E-03
non-membrane-bounded organelle assembly	GO:0140694	303	7	1.19	+	5.87	2.14E-04	3.47E-02
negative regulation of gene expression	GO:0010629	879	17	3.46	+	4.92	5.43E-08	2.51E-05
gene expression	GO:0010467	1992	37	7.83	+	4.72	7.64E-17	2.00E-13
nucleic acid metabolic process	GO:0090304	2007	37	7.89	+	4.69	9.72E-17	2.18E-13
cellular macromolecule catabolic process	GO:0044265	818	13	3.22	+	4.04	1.95E-05	4.57E-03
nucleobase-containing compound metabolic process	GO:0006139	2474	38	9.73	+	3.91	1.13E-14	2.22E-11
heterocycle metabolic process	GO:0046483	2625	38	10.32	+	3.68	7.44E-14	1.30E-10
macromolecule catabolic process	GO:0009057	909	13	3.58	+	3.64	5.71E-05	1.08E-02
cellular aromatic compound metabolic process	GO:0006725	2688	38	10.57	+	3.59	1.57E-13	2.47E-10
cellular protein-containing complex assembly	GO:0034622	780	11	3.07	+	3.59	2.53E-04	3.82E-02
organic cyclic compound metabolic process	GO:1901360	2922	38	11.49	+	3.31	2.13E-12	2.23E-09
cellular nitrogen compound metabolic process	GO:0034641	3193	40	12.56	+	3.19	1.24E-12	1.50E-09
negative regulation of cellular macromolecule biosynthetic process	GO:2000113	1547	16	6.08	+	2.63	3.21E-04	4.76E-02
regulation of cellular protein metabolic process	GO:0032268	2328	23	9.16	+	2.51	2.29E-05	5.14E-03
negative regulation of macromolecule metabolic process	GO:0010605	2737	26	10.76	+	2.42	1.10E-05	2.92E-03
cellular component biogenesis	GO:0044085	2481	23	9.76	+	2.36	9.04E-05	1.63E-02
regulation of protein metabolic process	GO:0051246	2492	23	9.80	+	2.35	9.35E-05	1.67E-02
negative regulation of metabolic process	GO:0009892	2952	27	11.61	+	2.33	1.72E-05	4.09E-03
regulation of gene expression	GO:0010468	4749	43	18.68	+	2.30	5.56E-09	3.36E-06
macromolecule metabolic process	GO:0043170	5743	50	22.59	+	2.21	3.28E-10	2.34E-07
regulation of cellular macromolecule biosynthetic process	GO:2000112	3906	31	15.36	+	2.02	4.94E-05	9.58E-03
regulation of macromolecule biosynthetic process	GO:0010556	3935	31	15.48	+	2.00	5.52E-05	1.06E-02
regulation of macromolecule metabolic process	GO:0060255	6083	47	23.92	+	1.96	1.23E-07	5.38E-05
regulation of nucleobase-containing compound metabolic process	GO:0019219	3931	30	15.46	+	1.94	1.69E-04	2.80E-02
regulation of cellular biosynthetic process	GO:0031326	4088	31	16.08	+	1.93	1.26E-04	2.15E-02
nitrogen compound metabolic process	GO:0006807	6360	48	25.01	+	1.92	1.79E-07	7.59E-05
regulation of biosynthetic process	GO:0009889	4152	31	16.33	+	1.90	2.31E-04	3.71E-02
regulation of nitrogen compound metabolic process	GO:0051171	5537	41	21.78	+	1.88	6.80E-06	1.94E-03
regulation of primary metabolic process	GO:0080090	5707	41	22.45	+	1.83	1.56E-05	3.84E-03
regulation of metabolic process	GO:0019222	6586	47	25.90	+	1.81	1.83E-06	6.25E-04
primary metabolic process	GO:0044238	6869	48	27.02	+	1.78	2.41E-06	8.07E-04
regulation of cellular metabolic process	GO:0031323	5928	41	23.31	+	1.76	3.81E-05	7.58E-03
organic substance metabolic process	GO:0071704	7404	51	29.12	+	1.75	1.09E-06	3.97E-04
cellular metabolic process	GO:0044237	7029	47	27.65	+	1.70	1.62E-05	3.91E-03
metabolic process	GO:0008152	7882	51	31.00	+	1.65	9.20E-06	2.54E-03
cellular process	GO:0009987	15074	74	59.29	+	1.25	7.38E-05	1.35E-02
