## Supplementary material for "Time-dependent regulation of cytokine production by RNA binding proteins defines T cell effector function": Table S4

### Sheet: GO IFNG PMA I hits 
GO biological process complete	GO ID	Homo sapiens - REFLIST (20851)	Input (49)	expected	over/under	fold Enrichment	raw P-value	FDR
U2-type prespliceosome assembly	GO:1903241	3	2	.01	+	> 100	5.49E-05	1.49E-02
mRNA 5'-splice site recognition	GO:0000395	6	2	.01	+	> 100	1.53E-04	3.88E-02
spliceosomal conformational changes to generate catalytic conformation	GO:0000393	6	2	.01	+	> 100	1.53E-04	3.82E-02
mRNA 3'-splice site recognition	GO:0000389	6	2	.01	+	> 100	1.53E-04	3.76E-02
mRNA cis splicing, via spliceosome	GO:0045292	24	4	.06	+	70.05	5.50E-07	1.73E-04
mRNA splice site selection	GO:0006376	31	5	.07	+	67.79	2.18E-08	8.35E-06
spliceosomal complex assembly	GO:0000245	56	9	.13	+	67.55	3.18E-14	3.57E-11
ribosomal small subunit assembly	GO:0000028	19	3	.05	+	66.36	1.87E-05	5.17E-03
cytoplasmic translation	GO:0002181	122	16	.29	+	55.12	1.80E-23	1.42E-19
ribonucleoprotein complex assembly	GO:0022618	186	16	.44	+	36.16	9.75E-21	3.07E-17
ribonucleoprotein complex subunit organization	GO:0071826	193	16	.46	+	34.84	1.70E-20	4.45E-17
ribosome assembly	GO:0042255	61	5	.15	+	34.45	4.90E-07	1.60E-04
spliceosomal snRNP assembly	GO:0000387	37	3	.09	+	34.08	1.17E-04	3.01E-02
ribosomal small subunit biogenesis	GO:0042274	73	5	.17	+	28.79	1.13E-06	3.49E-04
translation	GO:0006412	366	18	.87	+	20.67	3.26E-19	7.33E-16
ribonucleoprotein complex biogenesis	GO:0022613	424	20	1.01	+	19.83	4.67E-21	1.84E-17
peptide biosynthetic process	GO:0043043	388	18	.92	+	19.50	8.81E-19	1.73E-15
mRNA splicing, via spliceosome	GO:0000398	234	10	.56	+	17.96	2.43E-10	1.27E-07
RNA splicing, via transesterification reactions with bulged adenosine as nucleophile	GO:0000377	234	10	.56	+	17.96	2.43E-10	1.23E-07
RNA splicing, via transesterification reactions	GO:0000375	238	10	.57	+	17.66	2.84E-10	1.35E-07
antimicrobial humoral immune response mediated by antimicrobial peptide	GO:0061844	102	4	.24	+	16.48	1.16E-04	3.05E-02
rRNA processing	GO:0006364	219	8	.52	+	15.35	5.78E-08	2.16E-05
amide biosynthetic process	GO:0043604	500	18	1.19	+	15.13	6.53E-17	1.03E-13
rRNA metabolic process	GO:0016072	230	8	.55	+	14.62	8.32E-08	3.04E-05
peptide metabolic process	GO:0006518	519	18	1.23	+	14.58	1.23E-16	1.76E-13
ribosome biogenesis	GO:0042254	293	10	.70	+	14.34	1.98E-09	8.42E-07
RNA splicing	GO:0008380	356	10	.85	+	11.81	1.21E-08	4.74E-06
mRNA processing	GO:0006397	437	12	1.04	+	11.54	4.31E-10	1.99E-07
RNA processing	GO:0006396	847	22	2.02	+	10.92	7.05E-18	1.23E-14
non-membrane-bounded organelle assembly	GO:0140694	303	7	.72	+	9.71	8.05E-06	2.26E-03
cellular amide metabolic process	GO:0043603	780	18	1.86	+	9.70	1.15E-13	1.13E-10
cellular protein-containing complex assembly	GO:0034622	780	17	1.86	+	9.16	1.62E-12	1.27E-09
mRNA metabolic process	GO:0016071	564	12	1.34	+	8.94	7.15E-09	2.88E-06
ncRNA processing	GO:0034470	388	8	.92	+	8.67	3.87E-06	1.13E-03
ncRNA metabolic process	GO:0034660	469	9	1.12	+	8.07	1.60E-06	4.75E-04
gene expression	GO:0010467	1992	36	4.74	+	7.60	2.89E-26	4.55E-22
RNA metabolic process	GO:0016070	1403	23	3.34	+	6.89	1.73E-14	2.09E-11
cellular nitrogen compound biosynthetic process	GO:0044271	1289	19	3.07	+	6.20	4.57E-11	2.77E-08
organonitrogen compound biosynthetic process	GO:1901566	1250	18	2.97	+	6.05	2.56E-10	1.26E-07
protein-containing complex assembly	GO:0065003	1185	17	2.82	+	6.03	9.99E-10	4.49E-07
cellular macromolecule biosynthetic process	GO:0034645	1368	19	3.25	+	5.84	1.25E-10	7.28E-08
macromolecule biosynthetic process	GO:0009059	1391	19	3.31	+	5.74	1.66E-10	9.30E-08
protein-containing complex subunit organization	GO:0043933	1337	17	3.18	+	5.34	6.06E-09	2.51E-06
nucleic acid metabolic process	GO:0090304	2007	25	4.78	+	5.24	3.53E-13	3.27E-10
cellular nitrogen compound metabolic process	GO:0034641	3193	39	7.60	+	5.13	5.15E-23	2.70E-19
nucleobase-containing compound metabolic process	GO:0006139	2474	26	5.89	+	4.42	4.50E-12	3.37E-09
heterocycle metabolic process	GO:0046483	2625	26	6.25	+	4.16	1.74E-11	1.14E-08
cellular aromatic compound metabolic process	GO:0006725	2688	26	6.40	+	4.07	2.97E-11	1.87E-08
cellular component biogenesis	GO:0044085	2481	23	5.90	+	3.90	1.89E-09	8.24E-07
organic cyclic compound metabolic process	GO:1901360	2922	26	6.95	+	3.74	1.93E-10	1.05E-07
organic substance biosynthetic process	GO:1901576	2354	20	5.60	+	3.57	1.55E-07	5.54E-05
cellular component assembly	GO:0022607	2251	19	5.36	+	3.55	4.07E-07	1.36E-04
cellular biosynthetic process	GO:0044249	2293	19	5.46	+	3.48	5.41E-07	1.74E-04
biosynthetic process	GO:0009058	2420	20	5.76	+	3.47	2.44E-07	8.51E-05
cellular protein metabolic process	GO:0044267	3219	23	7.66	+	3.00	2.65E-07	9.06E-05
macromolecule metabolic process	GO:0043170	5743	41	13.66	+	3.00	7.11E-16	9.31E-13
nitrogen compound metabolic process	GO:0006807	6360	41	15.13	+	2.71	3.31E-14	3.47E-11
protein metabolic process	GO:0019538	3807	24	9.06	+	2.65	1.29E-06	3.90E-04
primary metabolic process	GO:0044238	6869	41	16.34	+	2.51	5.82E-13	5.09E-10
cellular metabolic process	GO:0044237	7029	41	16.72	+	2.45	1.36E-12	1.13E-09
cellular macromolecule metabolic process	GO:0044260	4442	25	10.57	+	2.37	5.64E-06	1.61E-03
organic substance metabolic process	GO:0071704	7404	41	17.62	+	2.33	9.21E-12	6.58E-09
metabolic process	GO:0008152	7882	42	18.75	+	2.24	1.04E-11	7.13E-09
organonitrogen compound metabolic process	GO:1901564	4787	24	11.39	+	2.11	1.11E-04	2.97E-02

### Sheet: GO TNF PMA I hits
GO biological process complete	GO ID	Homo sapiens - REFLIST (20851)	Input (45)	expected	over/under	fold Enrichment	raw P-value	FDR
negat+A2:I71ive regulation of protein neddylation	GO:2000435	5	2	.01	+	> 100	9.69E-05	2.27E-02
mRNA 3'-end processing by stem-loop binding and cleavage	GO:0006398	6	2	.01	+	> 100	1.29E-04	2.94E-02
cytoplasmic translation	GO:0002181	122	22	.27	+	82.53	2.45E-36	3.85E-32
ribosomal small subunit assembly	GO:0000028	19	3	.04	+	72.26	1.45E-05	4.07E-03
mRNA cleavage	GO:0006379	22	3	.05	+	62.41	2.15E-05	5.74E-03
mRNA polyadenylation	GO:0006378	35	4	.08	+	52.30	1.53E-06	5.74E-04
ribosomal large subunit assembly	GO:0000027	27	3	.06	+	50.85	3.77E-05	9.72E-03
RNA polyadenylation	GO:0043631	36	4	.08	+	50.85	1.70E-06	6.22E-04
positive regulation of gene silencing by miRNA	GO:2000637	30	3	.07	+	45.77	5.05E-05	1.28E-02
ribosome assembly	GO:0042255	61	6	.13	+	45.02	6.86E-09	3.99E-06
positive regulation of posttranscriptional gene silencing	GO:0060148	31	3	.07	+	44.29	5.53E-05	1.38E-02
regulation of gene silencing by miRNA	GO:0060964	46	4	.10	+	39.80	4.22E-06	1.38E-03
regulation of posttranscriptional gene silencing	GO:0060147	48	4	.10	+	38.14	4.94E-06	1.55E-03
regulation of gene silencing by RNA	GO:0060966	49	4	.11	+	37.36	5.34E-06	1.65E-03
maturation of SSU-rRNA from tricistronic rRNA transcript (SSU-rRNA, 5.8S rRNA, LSU-rRNA)	GO:0000462	37	3	.08	+	37.11	9.04E-05	2.19E-02
maturation of SSU-rRNA	GO:0030490	50	4	.11	+	36.61	5.76E-06	1.74E-03
mRNA 3'-end processing	GO:0031124	52	4	.11	+	35.21	6.66E-06	1.98E-03
ribosomal large subunit biogenesis	GO:0042273	72	5	.16	+	31.78	6.89E-07	2.71E-04
ribosomal small subunit biogenesis	GO:0042274	73	5	.16	+	31.35	7.35E-07	2.82E-04
regulation of alternative mRNA splicing, via spliceosome	GO:0000381	60	4	.13	+	30.51	1.14E-05	3.25E-03
translation	GO:0006412	366	23	.80	+	28.76	3.15E-28	1.65E-24
peptide biosynthetic process	GO:0043043	388	23	.85	+	27.13	1.13E-27	4.45E-24
regulation of gene silencing	GO:0060968	69	4	.15	+	26.53	1.92E-05	5.30E-03
amide biosynthetic process	GO:0043604	500	23	1.09	+	21.05	2.95E-25	9.26E-22
peptide metabolic process	GO:0006518	519	23	1.13	+	20.28	6.68E-25	1.75E-21
regulation of mRNA splicing, via spliceosome	GO:0048024	103	4	.23	+	17.77	8.64E-05	2.12E-02
RNA 3'-end processing	GO:0031123	106	4	.23	+	17.27	9.62E-05	2.29E-02
rRNA processing	GO:0006364	219	8	.48	+	16.72	2.87E-08	1.46E-05
rRNA metabolic process	GO:0016072	230	8	.50	+	15.92	4.15E-08	1.92E-05
ribosome biogenesis	GO:0042254	293	10	.64	+	15.62	8.12E-10	5.11E-07
regulation of RNA splicing	GO:0043484	150	5	.33	+	15.26	2.15E-05	5.82E-03
ribonucleoprotein complex assembly	GO:0022618	186	6	.41	+	14.76	3.61E-06	1.21E-03
RNA phosphodiester bond hydrolysis	GO:0090501	156	5	.34	+	14.67	2.58E-05	6.75E-03
ribonucleoprotein complex subunit organization	GO:0071826	193	6	.42	+	14.23	4.44E-06	1.42E-03
cellular amide metabolic process	GO:0043603	780	23	1.70	+	13.50	5.00E-21	9.83E-18
non-membrane-bounded organelle assembly	GO:0140694	303	8	.66	+	12.08	3.22E-07	1.37E-04
regulation of mRNA metabolic process	GO:1903311	291	7	.64	+	11.01	3.46E-06	1.18E-03
RNA processing	GO:0006396	847	20	1.85	+	10.81	2.77E-16	3.35E-13
ribonucleoprotein complex biogenesis	GO:0022613	424	10	.93	+	10.79	2.52E-08	1.36E-05
ncRNA processing	GO:0034470	388	8	.85	+	9.44	1.98E-06	7.08E-04
mRNA processing	GO:0006397	437	9	.95	+	9.43	4.21E-07	1.70E-04
cellular nitrogen compound biosynthetic process	GO:0044271	1289	25	2.82	+	8.88	9.26E-19	1.62E-15
organonitrogen compound biosynthetic process	GO:1901566	1250	23	2.73	+	8.42	1.36E-16	1.78E-13
cellular macromolecule biosynthetic process	GO:0034645	1368	25	2.99	+	8.36	3.73E-18	5.87E-15
gene expression	GO:0010467	1992	36	4.35	+	8.27	1.46E-28	1.15E-24
macromolecule biosynthetic process	GO:0009059	1391	25	3.04	+	8.23	5.51E-18	7.88E-15
mRNA metabolic process	GO:0016071	564	10	1.23	+	8.11	3.40E-07	1.41E-04
ncRNA metabolic process	GO:0034660	469	8	1.02	+	7.81	7.80E-06	2.27E-03
RNA metabolic process	GO:0016070	1403	21	3.07	+	6.85	2.71E-13	2.66E-10
posttranscriptional regulation of gene expression	GO:0010608	504	7	1.10	+	6.36	1.10E-04	2.54E-02
cellular nitrogen compound metabolic process	GO:0034641	3193	37	6.98	+	5.30	7.69E-23	1.73E-19
cellular biosynthetic process	GO:0044249	2293	25	5.01	+	4.99	5.37E-13	4.96E-10
organelle assembly	GO:0070925	738	8	1.61	+	4.96	1.85E-04	4.15E-02
organic substance biosynthetic process	GO:1901576	2354	25	5.14	+	4.86	9.68E-13	8.45E-10
nucleic acid metabolic process	GO:0090304	2007	21	4.39	+	4.79	2.30E-10	1.57E-07
biosynthetic process	GO:0009058	2420	25	5.29	+	4.73	1.80E-12	1.49E-09
nucleobase-containing compound metabolic process	GO:0006139	2474	21	5.41	+	3.88	1.02E-08	5.74E-06
heterocycle metabolic process	GO:0046483	2625	21	5.74	+	3.66	2.92E-08	1.44E-05
cellular aromatic compound metabolic process	GO:0006725	2688	21	5.87	+	3.58	4.44E-08	1.99E-05
cellular protein metabolic process	GO:0044267	3219	24	7.03	+	3.41	6.00E-09	3.63E-06
organic cyclic compound metabolic process	GO:1901360	2922	21	6.38	+	3.29	1.89E-07	8.26E-05
macromolecule metabolic process	GO:0043170	5743	38	12.55	+	3.03	4.50E-15	5.05E-12
protein metabolic process	GO:0019538	3807	25	8.32	+	3.01	3.15E-08	1.50E-05
cellular macromolecule metabolic process	GO:0044260	4442	27	9.71	+	2.78	2.82E-08	1.48E-05
nitrogen compound metabolic process	GO:0006807	6360	38	13.90	+	2.73	1.61E-13	1.69E-10
primary metabolic process	GO:0044238	6869	38	15.01	+	2.53	2.34E-12	1.84E-09
cellular metabolic process	GO:0044237	7029	38	15.36	+	2.47	5.17E-12	3.87E-09
organonitrogen compound metabolic process	GO:1901564	4787	25	10.46	+	2.39	3.06E-06	1.07E-03
organic substance metabolic process	GO:0071704	7404	38	16.18	+	2.35	3.07E-11	2.19E-08
metabolic process	GO:0008152	7882	38	17.22	+	2.21	2.57E-10	1.68E-07
